# Long-term molecular evolutionary rate determines intraspecific genetic diversity

**DOI:** 10.1101/846824

**Authors:** Jiaqi Wu, Takahiro Yonezawa, Hirohisa Kishino

**Affiliations:** School of Life Science and Technology, Tokyo Institute of Technology, Meguro Ward, Tokyo 152-8550, Japan; Faculty of Agriculture, Tokyo University of Agriculture, Atsugi City, Kanagawa 243-0034, Japan; Graduate School of Agricultural and Life Sciences, The University of Tokyo, Bunkyo Ward, Tokyo 113-8657, Japan

## Abstract

What determines genetic diversity and how it connects to the various biological traits is unknown. In this work, we offer answers to these questions. By comparing genetic variation of 14,671 mammalian gene trees with thousands of individual genomes of human, chimpanzee, gorilla, mouse and dog/wolf, we found that intraspecific genetic diversity is determined by long-term molecular evolutionary rates, rather than *de novo* mutation rates. This relationship was established during the early stage of mammalian evolution. Expanding this new finding, we developed a method to detect fluctuations of species-specific selection on genes as the deviations of intra-species genetic diversity predicted from long-term rates. We show that the evolution of epithelial cells, rather than of connective tissue, mainly contributes to morphological evolution of different species. For humans, evolution of the immune system and selective sweeps subjected by infectious diseases are most representative of adaptive evolution.
