## Supplementary material for "Long-term molecular evolutionary rate determines intraspecific genetic diversity": Figure 1

### Sheet: PCA_significant Genes
Gene	PCs	Indication
MUC13	PC1_large	Long-term rate evolutionary accelerated genes
DNAAF1	PC1_large	Long-term rate evolutionary accelerated genes
KRT78	PC1_large	Long-term rate evolutionary accelerated genes
VANGL1	PC1_large	Long-term rate evolutionary accelerated genes
FGL1	PC1_large	Long-term rate evolutionary accelerated genes
AGMAT	PC1_large	Long-term rate evolutionary accelerated genes
TEX26	PC1_large	Long-term rate evolutionary accelerated genes
ATP2C2	PC1_large	Long-term rate evolutionary accelerated genes
AGT	PC1_large	Long-term rate evolutionary accelerated genes
IL1RL1	PC1_large	Long-term rate evolutionary accelerated genes
ALLC	PC1_large	Long-term rate evolutionary accelerated genes
KANK1	PC1_large	Long-term rate evolutionary accelerated genes
CD72	PC1_large	Long-term rate evolutionary accelerated genes
TMPRSS13	PC1_large	Long-term rate evolutionary accelerated genes
OFD1	PC1_large	Long-term rate evolutionary accelerated genes
ERP27	PC1_large	Long-term rate evolutionary accelerated genes
MSRB2	PC1_large	Long-term rate evolutionary accelerated genes
EVC	PC1_large	Long-term rate evolutionary accelerated genes
UBASH3A	PC1_large	Long-term rate evolutionary accelerated genes
TMCO4	PC1_large	Long-term rate evolutionary accelerated genes
PTP4A2	PC1_small	Long-term rate evolutionary decelerated genes
PAIP2	PC1_small	Long-term rate evolutionary decelerated genes
SNAP25	PC1_small	Long-term rate evolutionary decelerated genes
PSME3	PC1_small	Long-term rate evolutionary decelerated genes
KRAS	PC1_small	Long-term rate evolutionary decelerated genes
CHIC2	PC1_small	Long-term rate evolutionary decelerated genes
RPS6KA3	PC1_small	Long-term rate evolutionary decelerated genes
CCNC	PC1_small	Long-term rate evolutionary decelerated genes
ARIH1	PC1_small	Long-term rate evolutionary decelerated genes
PHF6	PC1_small	Long-term rate evolutionary decelerated genes
CNOT2	PC1_small	Long-term rate evolutionary decelerated genes
ARL8B	PC1_small	Long-term rate evolutionary decelerated genes
RPS6KB1	PC1_small	Long-term rate evolutionary decelerated genes
PPP3CB	PC1_small	Long-term rate evolutionary decelerated genes
PBX3	PC1_small	Long-term rate evolutionary decelerated genes
VWC2L	PC1_small	Long-term rate evolutionary decelerated genes
COPS2	PC1_small	Long-term rate evolutionary decelerated genes
PLP1	PC1_small	Long-term rate evolutionary decelerated genes
UBE2G1	PC1_small	Long-term rate evolutionary decelerated genes
PSMD14	PC1_small	Long-term rate evolutionary decelerated genes
MID1	PC2_large	Mouse genome evolutionary accelerated genes
FGB	PC2_large	Mouse genome evolutionary accelerated genes
ARRDC4	PC2_large	Mouse genome evolutionary accelerated genes
CD72	PC2_large	Mouse genome evolutionary accelerated genes
FGG	PC2_large	Mouse genome evolutionary accelerated genes
DTWD2	PC2_large	Mouse genome evolutionary accelerated genes
FGL1	PC2_large	Mouse genome evolutionary accelerated genes
MGST2	PC2_large	Mouse genome evolutionary accelerated genes
NUDT9	PC2_large	Mouse genome evolutionary accelerated genes
KRT78	PC2_large	Mouse genome evolutionary accelerated genes
RNF138	PC2_large	Mouse genome evolutionary accelerated genes
SLC5A6	PC2_large	Mouse genome evolutionary accelerated genes
METTL4	PC2_large	Mouse genome evolutionary accelerated genes
FOXN2	PC2_large	Mouse genome evolutionary accelerated genes
TSR1	PC2_large	Mouse genome evolutionary accelerated genes
API5	PC2_large	Mouse genome evolutionary accelerated genes
WASF3	PC2_large	Mouse genome evolutionary accelerated genes
PPAT	PC2_large	Mouse genome evolutionary accelerated genes
CDK4	PC2_large	Mouse genome evolutionary accelerated genes
NAF1	PC2_large	Mouse genome evolutionary accelerated genes
VANGL1	PC2_small	Mouse genome evolutionary decelerated genes
UBA1	PC2_small	Mouse genome evolutionary decelerated genes
KANK1	PC2_small	Mouse genome evolutionary decelerated genes
OFD1	PC2_small	Mouse genome evolutionary decelerated genes
AP1S2	PC2_small	Mouse genome evolutionary decelerated genes
MEIG1	PC2_small	Mouse genome evolutionary decelerated genes
CLEC3A	PC2_small	Mouse genome evolutionary decelerated genes
CHAC2	PC2_small	Mouse genome evolutionary decelerated genes
MSRB2	PC2_small	Mouse genome evolutionary decelerated genes
ALG2	PC2_small	Mouse genome evolutionary decelerated genes
FHL5	PC2_small	Mouse genome evolutionary decelerated genes
PSMA4	PC2_small	Mouse genome evolutionary decelerated genes
ERMN	PC2_small	Mouse genome evolutionary decelerated genes
AK3	PC2_small	Mouse genome evolutionary decelerated genes
NPSR1	PC2_small	Mouse genome evolutionary decelerated genes
RPP30	PC2_small	Mouse genome evolutionary decelerated genes
GIF	PC2_small	Mouse genome evolutionary decelerated genes
TMEM199	PC2_small	Mouse genome evolutionary decelerated genes
KCNMB1	PC2_small	Mouse genome evolutionary decelerated genes
HABP2	PC2_small	Mouse genome evolutionary decelerated genes
CHAC2	PC3_large	Dog genome evolutionary accelerated genes
CHST9	PC3_large	Dog genome evolutionary accelerated genes
TMEM182	PC3_large	Dog genome evolutionary accelerated genes
ALG2	PC3_large	Dog genome evolutionary accelerated genes
PIGH	PC3_large	Dog genome evolutionary accelerated genes
DNAAF1	PC3_large	Dog genome evolutionary accelerated genes
METTL11B	PC3_large	Dog genome evolutionary accelerated genes
TCTEX1D1	PC3_large	Dog genome evolutionary accelerated genes
MTMR2	PC3_large	Dog genome evolutionary accelerated genes
RBP2	PC3_large	Dog genome evolutionary accelerated genes
SH2D4A	PC3_large	Dog genome evolutionary accelerated genes
COQ4	PC3_large	Dog genome evolutionary accelerated genes
CEP19	PC3_large	Dog genome evolutionary accelerated genes
SELP	PC3_large	Dog genome evolutionary accelerated genes
MTFR2	PC3_large	Dog genome evolutionary accelerated genes
R3HCC1L	PC3_large	Dog genome evolutionary accelerated genes
GXYLT1	PC3_large	Dog genome evolutionary accelerated genes
PID1	PC3_large	Dog genome evolutionary accelerated genes
SFXN1	PC3_large	Dog genome evolutionary accelerated genes
KCNIP1	PC3_large	Dog genome evolutionary accelerated genes
MUC13	PC3_small	dog genome evolutionary decelerated genes
UBA1	PC3_small	dog genome evolutionary decelerated genes
VANGL1	PC3_small	dog genome evolutionary decelerated genes
PSMA4	PC3_small	dog genome evolutionary decelerated genes
AP1S2	PC3_small	dog genome evolutionary decelerated genes
OFD1	PC3_small	dog genome evolutionary decelerated genes
TXLNG	PC3_small	dog genome evolutionary decelerated genes
CDC27	PC3_small	dog genome evolutionary decelerated genes
AREG	PC3_small	dog genome evolutionary decelerated genes
TLR4	PC3_small	dog genome evolutionary decelerated genes
PSMC2	PC3_small	dog genome evolutionary decelerated genes
ADCY1	PC3_small	dog genome evolutionary decelerated genes
RAB38	PC3_small	dog genome evolutionary decelerated genes
PTBP2	PC3_small	dog genome evolutionary decelerated genes
NME7	PC3_small	dog genome evolutionary decelerated genes
FAM180A	PC3_small	dog genome evolutionary decelerated genes
GPM6B	PC3_small	dog genome evolutionary decelerated genes
DMRTA1	PC3_small	dog genome evolutionary decelerated genes
SLC31A2	PC3_small	dog genome evolutionary decelerated genes
UBE2L6	PC3_small	dog genome evolutionary decelerated genes

### Sheet: PCA Enrichment
PC1_small Enrichment
Biological Process (GO)
#term ID	term description	observed gene count	background gene count	false discovery rate	matching proteins in your network (labels)
GO:0007611	learning or memory	5	237	0.0035	KRAS,PAIP2,PPP3CB,RPS6KB1,SNAP25
GO:0007610	behavior	6	541	0.004	KRAS,PAIP2,PBX3,PPP3CB,RPS6KB1,SNAP25
GO:0048167	regulation of synaptic plasticity	4	164	0.0054	KRAS,PAIP2,PPP3CB,SNAP25
GO:0006464	cellular protein modification process	11	2999	0.0091	ARIH1,CCNC,COPS2,KRAS,PPP3CB,PSMD14,PSME3,PTP4A2,RPS6KA3,RPS6KB1,UBE2G1
GO:0060255	regulation of macromolecule metabolic process	15	6072	0.0091	ARIH1,CCNC,CNOT2,COPS2,KRAS,PAIP2,PBX3,PHF6,PLP1,PPP3CB,PSMD14,PSME3,RPS6KA3,RPS6KB1,VWC2L
GO:0044260	cellular macromolecule metabolic process	15	6413	0.0143	ARIH1,CCNC,CNOT2,COPS2,KRAS,PBX3,PHF6,PPP3CB,PSMD14,PSME3,PTP4A2,RPS6KA3,RPS6KB1,SNAP25,UBE2G1
GO:0007613	memory	3	109	0.0167	PAIP2,PPP3CB,RPS6KB1
GO:0051171	regulation of nitrogen compound metabolic process	14	5827	0.0191	ARIH1,CCNC,CNOT2,COPS2,KRAS,PAIP2,PBX3,PHF6,PPP3CB,PSMD14,PSME3,RPS6KA3,RPS6KB1,VWC2L
GO:0006417	regulation of translation	4	327	0.0196	CNOT2,PAIP2,RPS6KA3,RPS6KB1
GO:0007612	learning	3	137	0.0196	KRAS,PPP3CB,SNAP25
GO:0010468	regulation of gene expression	12	4533	0.0196	CCNC,CNOT2,COPS2,KRAS,PAIP2,PBX3,PHF6,PLP1,PPP3CB,RPS6KA3,RPS6KB1,VWC2L
GO:0010604	positive regulation of macromolecule metabolic process	10	3081	0.0196	ARIH1,CCNC,KRAS,PBX3,PLP1,PPP3CB,PSMD14,PSME3,RPS6KA3,RPS6KB1
GO:0014002	astrocyte development	2	29	0.0196	KRAS,PLP1
GO:0031323	regulation of cellular metabolic process	14	6082	0.0196	ARIH1,CCNC,CNOT2,COPS2,KRAS,PAIP2,PBX3,PHF6,PPP3CB,PSMD14,PSME3,RPS6KA3,RPS6KB1,VWC2L
GO:0032268	regulation of cellular protein metabolic process	9	2486	0.0196	ARIH1,CCNC,CNOT2,KRAS,PAIP2,PSMD14,PSME3,RPS6KA3,RPS6KB1
GO:0043687	post-translational protein modification	4	365	0.0196	COPS2,PSMD14,PSME3,PTP4A2
GO:0080090	regulation of primary metabolic process	14	5982	0.0196	ARIH1,CCNC,CNOT2,COPS2,KRAS,PAIP2,PBX3,PHF6,PPP3CB,PSMD14,PSME3,RPS6KA3,RPS6KB1,VWC2L
GO:0022008	neurogenesis	7	1519	0.0204	COPS2,KRAS,PBX3,PLP1,PPP3CB,SNAP25,VWC2L
GO:0048518	positive regulation of biological process	13	5459	0.0212	ARIH1,CCNC,CNOT2,KRAS,PBX3,PLP1,PPP3CB,PSMD14,PSME3,RPS6KA3,RPS6KB1,SNAP25,VWC2L
GO:2000112	regulation of cellular macromolecule biosynthetic process	11	4050	0.0244	CCNC,CNOT2,COPS2,KRAS,PAIP2,PBX3,PHF6,PPP3CB,RPS6KA3,RPS6KB1,VWC2L
GO:0007399	nervous system development	8	2206	0.0265	COPS2,KRAS,PBX3,PLP1,PPP3CB,RPS6KA3,SNAP25,VWC2L
GO:0007626	locomotory behavior	3	184	0.0265	PBX3,PPP3CB,SNAP25
GO:0048522	positive regulation of cellular process	12	4898	0.0265	ARIH1,CCNC,CNOT2,KRAS,PBX3,PPP3CB,PSMD14,PSME3,RPS6KA3,RPS6KB1,SNAP25,VWC2L
GO:0061136	regulation of proteasomal protein catabolic process	3	185	0.0265	ARIH1,PSMD14,PSME3
GO:0050877	nervous system process	6	1271	0.0308	KRAS,PAIP2,PBX3,PPP3CB,RPS6KB1,SNAP25
GO:0051173	positive regulation of nitrogen compound metabolic process	9	2946	0.0308	ARIH1,CCNC,KRAS,PBX3,PPP3CB,PSMD14,PSME3,RPS6KA3,RPS6KB1
GO:0044237	cellular metabolic process	16	8797	0.0321	ARIH1,CCNC,CNOT2,COPS2,KRAS,PBX3,PHF6,PLP1,PPP3CB,PSMD14,PSME3,PTP4A2,RPS6KA3,RPS6KB1,SNAP25,UBE2G1
GO:0010628	positive regulation of gene expression	7	1826	0.0332	CCNC,KRAS,PBX3,PLP1,PPP3CB,RPS6KA3,RPS6KB1
GO:0031325	positive regulation of cellular metabolic process	9	3060	0.0366	ARIH1,CCNC,KRAS,PBX3,PPP3CB,PSMD14,PSME3,RPS6KA3,RPS6KB1
GO:0006468	protein phosphorylation	5	923	0.0398	CCNC,KRAS,PPP3CB,RPS6KA3,RPS6KB1
GO:0098876	vesicle-mediated transport to the plasma membrane	2	66	0.0411	CHIC2,SNAP25
GO:0070647	protein modification by small protein conjugation or removal	5	945	0.0416	ARIH1,COPS2,PSMD14,PSME3,UBE2G1
GO:0048699	generation of neurons	6	1422	0.0431	COPS2,PBX3,PLP1,PPP3CB,SNAP25,VWC2L
GO:0006446	regulation of translational initiation	2	71	0.0444	PAIP2,RPS6KB1
GO:0071704	organic substance metabolic process	16	9135	0.0444	ARIH1,CCNC,CNOT2,COPS2,KRAS,PBX3,PHF6,PLP1,PPP3CB,PSMD14,PSME3,PTP4A2,RPS6KA3,RPS6KB1,SNAP25,UBE2G1
GO:0017156	calcium ion regulated exocytosis	2	74	0.0465	PPP3CB,SNAP25
GO:0008306	associative learning	2	75	0.0469	KRAS,SNAP25
UniProt Keywords
#term ID	term description	observed gene count	background gene count	false discovery rate	matching proteins in your network (labels)
KW-0564	Palmitate	4	336	0.0189	CHIC2,KRAS,PLP1,SNAP25
KW-0770	Synapse	4	399	0.0189	ARL8B,RPS6KB1,SNAP25,VWC2L
KW-0810	Translation regulation	3	114	0.0189	CNOT2,PAIP2,RPS6KB1
KW-0991	Mental retardation	4	415	0.0189	KRAS,PHF6,RPS6KA3,SNAP25
KW-0449	Lipoprotein	5	814	0.019	CHIC2,KRAS,PLP1,PTP4A2,SNAP25
KW-0647	Proteasome	2	50	0.019	PSMD14,PSME3
KW-0963	Cytoplasm	12	4972	0.019	ARIH1,ARL8B,CNOT2,COPS2,KRAS,PAIP2,PPP3CB,PSME3,PTP4A2,RPS6KA3,RPS6KB1,SNAP25
KW-0771	Synaptosome	2	63	0.0213	RPS6KB1,SNAP25
KW-0131	Cell cycle	4	640	0.0352	ARL8B,PSME3,RPS6KA3,RPS6KB1
PC2_large Enrichment
Biological Process (GO)
#term ID	term description	observed gene count	background gene count	false discovery rate	matching proteins in your network (labels)
GO:0005577	fibrinogen complex	3	8	1.87e-05	FGB,FGG,FGL1
PC3_small Enrichment
Reactome Pathways
#term ID	term description	observed gene count	background gene count	false discovery rate	matching proteins in your network (labels)
HSA-983169	Class I MHC mediated antigen processing & presentation	6	365	0.00036	CDC27,PSMA4,PSMC2,TLR4,UBA1,UBE2L6
HSA-1280218	Adaptive Immune System	7	733	0.00061	AP1S2,CDC27,PSMA4,PSMC2,TLR4,UBA1,UBE2L6
HSA-5610787	Hedgehog 'off' state	4	108	0.00061	ADCY1,OFD1,PSMA4,PSMC2
HSA-983168	Antigen processing: Ubiquitination & Proteasome degradation	5	303	0.00079	CDC27,PSMA4,PSMC2,UBA1,UBE2L6
HSA-68886	M Phase	5	343	0.00095	CDC27,NME7,OFD1,PSMA4,PSMC2
HSA-1236974	ER-Phagosome pathway	3	80	0.0013	PSMA4,PSMC2,TLR4
HSA-174084	Autodegradation of Cdh1 by Cdh1:APC/C	3	59	0.0013	CDC27,PSMA4,PSMC2
HSA-174154	APC/C:Cdc20 mediated degradation of Securin	3	63	0.0013	CDC27,PSMA4,PSMC2
HSA-174178	APC/C:Cdh1 mediated degradation of Cdc20 and other APC/C:Cdh1 targeted proteins in late mitosis/early G1	3	68	0.0013	CDC27,PSMA4,PSMC2
HSA-174184	Cdc20:Phospho-APC/C mediated degradation of Cyclin A	3	68	0.0013	CDC27,PSMA4,PSMC2
HSA-176408	Regulation of APC/C activators between G1/S and early anaphase	3	76	0.0013	CDC27,PSMA4,PSMC2
HSA-69017	CDK-mediated phosphorylation and removal of Cdc6	3	68	0.0013	CDC27,PSMA4,PSMC2
HSA-69275	G2/M Transition	4	189	0.0013	NME7,OFD1,PSMA4,PSMC2
HSA-162909	Host Interactions of HIV factors	3	121	0.0028	AP1S2,PSMA4,PSMC2
HSA-5621481	C-type lectin receptors (CLRs)	3	134	0.0033	MUC13,PSMA4,PSMC2
HSA-168256	Immune System	8	1925	0.0034	AP1S2,CDC27,MUC13,PSMA4,PSMC2,TLR4,UBA1,UBE2L6
HSA-109581	Apoptosis	3	162	0.0051	PSMA4,PSMC2,TLR4
HSA-2467813	Separation of Sister Chromatids	3	178	0.0063	CDC27,PSMA4,PSMC2
HSA-1169091	Activation of NF-kappaB in B cells	2	64	0.0083	PSMA4,PSMC2
HSA-1234176	Oxygen-dependent proline hydroxylation of Hypoxia-inducible Factor Alpha	2	62	0.0083	PSMA4,PSMC2
HSA-1236978	Cross-presentation of soluble exogenous antigens (endosomes)	2	47	0.0083	PSMA4,PSMC2
HSA-174113	SCF-beta-TrCP mediated degradation of Emi1	2	52	0.0083	PSMA4,PSMC2
HSA-180534	Vpu mediated degradation of CD4	2	49	0.0083	PSMA4,PSMC2
HSA-180585	Vif-mediated degradation of APOBEC3G	2	50	0.0083	PSMA4,PSMC2
HSA-187577	SCF(Skp2)-mediated degradation of p27/p21	2	57	0.0083	PSMA4,PSMC2
HSA-211733	Regulation of activated PAK-2p34 by proteasome mediated degradation	2	47	0.0083	PSMA4,PSMC2
HSA-349425	Autodegradation of the E3 ubiquitin ligase COP1	2	49	0.0083	PSMA4,PSMC2
HSA-350562	Regulation of ornithine decarboxylase (ODC)	2	48	0.0083	PSMA4,PSMC2
HSA-392499	Metabolism of proteins	7	1948	0.0083	AREG,MUC13,PSMA4,PSMC2,RAB38,UBA1,UBE2L6
HSA-450408	AUF1 (hnRNP D0) binds and destabilizes mRNA	2	51	0.0083	PSMA4,PSMC2
HSA-4608870	Asymmetric localization of PCP proteins	2	61	0.0083	PSMA4,PSMC2
HSA-4641257	Degradation of AXIN	2	52	0.0083	PSMA4,PSMC2
HSA-4641258	Degradation of DVL	2	54	0.0083	PSMA4,PSMC2
HSA-5358346	Hedgehog ligand biogenesis	2	61	0.0083	PSMA4,PSMC2
HSA-5362768	Hh mutants that don't undergo autocatalytic processing are degraded by ERAD	2	53	0.0083	PSMA4,PSMC2
HSA-5607761	Dectin-1 mediated noncanonical NF-kB signaling	2	57	0.0083	PSMA4,PSMC2
HSA-5610780	Degradation of GLI1 by the proteasome	2	57	0.0083	PSMA4,PSMC2
HSA-5610783	Degradation of GLI2 by the proteasome	2	57	0.0083	PSMA4,PSMC2
HSA-5610785	GLI3 is processed to GLI3R by the proteasome	2	57	0.0083	PSMA4,PSMC2
HSA-5658442	Regulation of RAS by GAPs	2	65	0.0083	PSMA4,PSMC2
HSA-5676590	NIK-->noncanonical NF-kB signaling	2	56	0.0083	PSMA4,PSMC2
HSA-5678895	Defective CFTR causes cystic fibrosis	2	58	0.0083	PSMA4,PSMC2
HSA-597592	Post-translational protein modification	6	1366	0.0083	AREG,MUC13,PSMA4,PSMC2,RAB38,UBA1
HSA-68827	CDT1 association with the CDC6:ORC:origin complex	2	56	0.0083	PSMA4,PSMC2
HSA-68949	Orc1 removal from chromatin	2	68	0.0083	PSMA4,PSMC2
HSA-69229	Ubiquitin-dependent degradation of Cyclin D1	2	49	0.0083	PSMA4,PSMC2
HSA-69601	Ubiquitin Mediated Degradation of Phosphorylated Cdc25A	2	50	0.0083	PSMA4,PSMC2
HSA-69620	Cell Cycle Checkpoints	3	265	0.0083	CDC27,PSMA4,PSMC2
HSA-8852276	The role of GTSE1 in G2/M progression after G2 checkpoint	2	73	0.0083	PSMA4,PSMC2
HSA-8854050	FBXL7 down-regulates AURKA during mitotic entry and in early mitosis	2	52	0.0083	PSMA4,PSMC2
HSA-8939902	Regulation of RUNX2 expression and activity	2	68	0.0083	PSMA4,PSMC2
HSA-8941858	Regulation of RUNX3 expression and activity	2	51	0.0083	PSMA4,PSMC2
HSA-8948751	Regulation of PTEN stability and activity	2	66	0.0083	PSMA4,PSMC2
HSA-9006925	Intracellular signaling by second messengers	3	274	0.0083	ADCY1,PSMA4,PSMC2
HSA-9604323	Negative regulation of NOTCH4 signaling	2	50	0.0083	PSMA4,PSMC2
HSA-1643685	Disease	5	1018	0.0091	AP1S2,MUC13,PSMA4,PSMC2,TLR4
HSA-168249	Innate Immune System	5	1012	0.0091	MUC13,PSMA4,PSMC2,TLR4,UBE2L6
HSA-195253	Degradation of beta-catenin by the destruction complex	2	79	0.0091	PSMA4,PSMC2
HSA-2871837	FCERI mediated NF-kB activation	2	79	0.0091	PSMA4,PSMC2
HSA-380270	Recruitment of mitotic centrosome proteins and complexes	2	79	0.0091	NME7,OFD1
HSA-5632684	Hedgehog 'on' state	2	82	0.0091	PSMA4,PSMC2
HSA-5687128	MAPK6/MAPK4 signaling	2	86	0.0094	PSMA4,PSMC2
HSA-202424	Downstream TCR signaling	2	89	0.01	PSMA4,PSMC2
HSA-380320	Recruitment of NuMA to mitotic centrosomes	2	91	0.0102	NME7,OFD1
HSA-5689603	UCH proteinases	2	93	0.0104	PSMA4,PSMC2
HSA-8939236	RUNX1 regulates transcription of genes involved in differentiation of HSCs	2	96	0.0109	PSMA4,PSMC2
HSA-9020702	Interleukin-1 signaling	2	98	0.0111	PSMA4,PSMC2
HSA-382556	ABC-family proteins mediated transport	2	100	0.0115	PSMA4,PSMC2
HSA-2262752	Cellular responses to stress	3	384	0.0155	CDC27,PSMA4,PSMC2
HSA-69481	G2/M Checkpoints	2	148	0.0216	PSMA4,PSMC2
HSA-9010553	Regulation of expression of SLITs and ROBOs	2	164	0.0258	PSMA4,PSMC2
HSA-5689880	Ub-specific processing proteases	2	202	0.0367	PSMA4,PSMC2
HSA-8951664	Neddylation	2	227	0.0449	PSMA4,PSMC2
HSA-199991	Membrane Trafficking	3	612	0.0463	AP1S2,AREG,RAB38
