## Supplementary material for "Long-term molecular evolutionary rate determines intraspecific genetic diversity": Figure 3

### Sheet: Correspondence Analysis Genes
Gene	Cluster	annotation
AHNAK2	ape	AHNAK nucleoprotein 2; PDZ domain containing
APOBR	ape	Apolipoprotein B receptor; Macrophage receptor that binds to the apolipoprotein B48 (APOB) of dietary triglyceride (TG)-rich lipoproteins (TRL) or to a like domain of APOB in hypertriglyceridemic very low density lipoprotein (HTG-VLDL). Binds and internalizes TRL when out of the context of the macrophage. May provide essential lipids to reticuloendothelial cells. Could also be involved in foam ce…
ATN1	ape	Atrophin-1; Transcriptional corepressor. Recruits NR2E1 to repress transcription. Promotes vascular smooth cell (VSMC) migration and orientation (By similarity). Corepressor of MTG8 transcriptional repression. Has some intrinsic repression activity which is independent of the number of poly-Asn (polyQ) repeats
CACNA1H	ape	Voltage-dependent T-type calcium channel subunit alpha-1H; Voltage-sensitive calcium channels (VSCC) mediate the entry of calcium ions into excitable cells and are also involved in a variety of calcium-dependent processes, including muscle contraction, hormone or neurotransmitter release, gene expression, cell motility, cell division and cell death. The isoform alpha-1H gives rise to T-type calci…
FASN	ape	Fatty acid synthase; Fatty acid synthetase catalyzes the formation of long- chain fatty acids from acetyl-CoA, malonyl-CoA and NADPH. This multifunctional protein has 7 catalytic activities and an acyl carrier protein; Seven-beta-strand methyltransferase motif containing
HELZ2	ape	Helicase with zinc finger domain 2; Helicase that acts as a transcriptional coactivator for a number of nuclear receptors including PPARA, PPARG, THRA, THRB and RXRA; Belongs to the DNA2/NAM7 helicase family
HYDIN	ape	Hydrocephalus-inducing protein homolog; Required for ciliary motility; Protein phosphatase 1 regulatory subunits
KANK1	ape	KN motif and ankyrin repeat domain-containing protein 1; Involved in the control of cytoskeleton formation by regulating actin polymerization. Inhibits actin fiber formation and cell migration. Inhibits RhoA activity; the function involves phosphorylation through PI3K/Akt signaling and may depend on the competetive interaction with 14-3-3 adapter proteins to sequester them from active complexes. …
LCN8	ape	Epididymal-specific lipocalin-8; May play a role in male fertility. May act as a retinoid carrier protein within the epididymis; Lipocalins
MAP2K3	ape	Dual specificity mitogen-activated protein kinase kinase 3; Dual specificity kinase. Is activated by cytokines and environmental stress in vivo. Catalyzes the concomitant phosphorylation of a threonine and a tyrosine residue in the MAP kinase p38. Part of a signaling cascade that begins with the activation of the adrenergic receptor ADRA1B and leads to the activation of MAPK14; Belongs to the pro…
MAPKBP1	ape	Mitogen-activated protein kinase-binding protein 1; Negative regulator of NOD2 function. It down-regulates NOD2-induced processes such as activation of NF-kappa-B signaling, IL8 secretion and antibacterial response. Involved in JNK signaling pathway (By similarity); WD repeat domain containing
MROH1	ape	Maestro heat like repeat family member 1
PKD1	ape	Polycystin-1; Involved in renal tubulogenesis. Involved in fluid-flow mechanosensation by the primary cilium in renal epithelium (By similarity). Acts as a regulator of cilium length, together with PKD2 (By similarity). The dynamic control of cilium length is essential in the regulation of mechanotransductive signaling (By similarity). The cilium length response creates a negative feedback loop w…
PKD1L2	ape	Polycystic Kidney Disease Protein 1-Like 2; This gene encodes a member of the polycystin protein family. The encoded protein contains 11 transmembrane domains, a latrophilin/CL-1-like GPCR proteolytic site (GPS) domain, and a polycystin-1, lipoxygenase, alpha-toxin (PLAT) domain. This protein may function as a component of cation channel pores. This gene appears to be a polymorphic pseudogene in …
PLEC	ape	Plectin; Interlinks intermediate filaments with microtubules and microfilaments and anchors intermediate filaments to desmosomes or hemidesmosomes. Could also bind muscle proteins such as actin to membrane complexes in muscle. May be involved not only in the filaments network, but also in the regulation of their dynamics. Structural component of muscle. Isoform 9 plays a major role in the mainten…
PLIN4	ape	Perilipin-4; May play a role in triacylglycerol packaging into adipocytes. May function as a coat protein involved in the biogenesis of lipid droplets (By similarity); Belongs to the perilipin family
RP1L1	ape	Retinitis pigmentosa 1-like 1 protein; Required for the differentiation of photoreceptor cells. Plays a role in the organization of outer segment of rod and cone photoreceptors (By similarity); Doublecortin superfamily
SBSN	ape	Suprabasin
SPTBN5	ape	Spectrin beta, non-erythrocytic 5; Spectrins
SSPO	ape	SCO Protein, Thrombospondin Domain Containing; SSPO (SCO-Spondin) is a Pseudogene.
ZDHHC8	ape	Probable palmitoyltransferase ZDHHC8; Palmitoyltransferase involved in glutamatergic transmission. Mediates palmitoylation of ABCA1; Belongs to the DHHC palmitoyltransferase family. ERF2/ZDHHC9 subfamily
ADCY1	dog	Adenylate cyclase type 1; Catalyzes the formation of the signaling molecule cAMP in response to G-protein signaling. Mediates responses to increased cellular Ca(2+)/calmodulin levels (By similarity). May be involved in regulatory processes in the central nervous system. May play a role in memory and learning. Plays a role in the regulation of the circadian rhythm of daytime contrast sensitivity p…
AP1S2	dog	AP-1 complex subunit sigma-2; Subunit of clathrin-associated adaptor protein complex 1 that plays a role in protein sorting in the late-Golgi/trans-Golgi network (TGN) and/or endosomes. The AP complexes mediate both the recruitment of clathrin to membranes and the recognition of sorting signals within the cytosolic tails of transmembrane cargo molecules; X-linked mental retardation
CDK2	dog	Cyclin-dependent kinase 2; Serine/threonine-protein kinase involved in the control of the cell cycle; essential for meiosis, but dispensable for mitosis. Phosphorylates CTNNB1, USP37, p53/TP53, NPM1, CDK7, RB1, BRCA2, MYC, NPAT, EZH2. Triggers duplication of centrosomes and DNA. Acts at the G1-S transition to promote the E2F transcriptional program and the initiation of DNA synthesis, and modulat…
DDX3X	dog	ATP-dependent RNA helicase DDX3X; Multifunctional ATP-dependent RNA helicase. The ATPase activity can be stimulated by various ribo- and deoxynucleic acids indicative for a relaxed substrate specificity. In vitro can unwind partially double-stranded DNA with a preference for 5'- single-stranded DNA overhangs. Is involved in several steps of gene expression, such as transcription, mRNA maturation,…
DZIP1L	dog	Zinc finger protein DZIP1L; Involved in primary cilium formation. Probably acts as a transition zone protein required for localization of PKD1/PC1 and PKD2/PC2 to the ciliary membrane; Belongs to the DZIP C2H2-type zinc-finger protein family
KCNC1	dog	Potassium voltage-gated channel subfamily C member 1; Voltage-gated potassium channel that plays an important role in the rapid repolarization of fast-firing brain neurons. The channel opens in response to the voltage difference across the membrane, forming a potassium-selective channel through which potassium ions pass in accordance with their electrochemical gradient. Can form functional homote…
KDM5C	dog	Lysine-specific demethylase 5C; Histone demethylase that specifically demethylates 'Lys- 4' of histone H3, thereby playing a central role in histone code. Does not demethylate histone H3 'Lys-9', H3 'Lys-27', H3 'Lys-36', H3 'Lys-79' or H4 'Lys-20'. Demethylates trimethylated and dimethylated but not monomethylated H3 'Lys-4'. Participates in transcriptional repression of neuronal genes by recrui…
KDM6A	dog	Lysine-specific demethylase 6A; Histone demethylase that specifically demethylates 'Lys- 27' of histone H3, thereby playing a central role in histone code. Demethylates trimethylated and dimethylated but not monomethylated H3 'Lys-27'. Plays a central role in regulation of posterior development, by regulating HOX gene expression. Demethylation of 'Lys-27' of histone H3 is concomitant with methyla…
PSMA4	dog	Proteasome subunit alpha type-4; Component of the 20S core proteasome complex involved in the proteolytic degradation of most intracellular proteins. This complex plays numerous essential roles within the cell by associating with different regulatory particles. Associated with two 19S regulatory particles, forms the 26S proteasome and thus participates in the ATP-dependent degradation of ubiquiti…
PTPRZ1	dog	Receptor-type tyrosine-protein phosphatase zeta; Protein tyrosine phosphatase that negatively regulates oligodendrocyte precursor proliferation in the embryonic spinal cord. Required for normal differentiation of the precursor cells into mature, fully myelinating oligodendrocytes. May play a role in protecting oligondendrocytes against apoptosis. May play a role in the establishment of contextual…
UBA1	dog	Ubiquitin-like modifier-activating enzyme 1; Catalyzes the first step in ubiquitin conjugation to mark cellular proteins for degradation through the ubiquitin- proteasome system. Activates ubiquitin by first adenylating its C-terminal glycine residue with ATP, and thereafter linking this residue to the side chain of a cysteine residue in E1, yielding a ubiquitin-E1 thioester and free AMP. Essenti…
USP9X	dog	Probable ubiquitin carboxyl-terminal hydrolase FAF-X; Deubiquitinase involved both in the processing of ubiquitin precursors and of ubiquitinated proteins. May therefore play an important regulatory role at the level of protein turnover by preventing degradation of proteins through the removal of conjugated ubiquitin. Essential component of TGF-beta/BMP signaling cascade. Regulates chromosome ali…
VANGL1	dog	VANGL planar cell polarity protein 1
CDC27	middle	Cell division cycle protein 27 homolog; Component of the anaphase promoting complex/cyclosome (APC/C), a cell cycle-regulated E3 ubiquitin ligase that controls progression through mitosis and the G1 phase of the cell cycle. The APC/C complex acts by mediating ubiquitination and subsequent degradation of target proteins: it mainly mediates the formation of 'Lys-11'-linked polyubiquitin chains and,…
OFD1	middle	Oral-facial-digital syndrome 1 protein; Component of the centrioles controlling mother and daughter centrioles length. Recruits to the centriole IFT88 and centriole distal appendage-specific proteins including CEP164. Involved in the biogenesis of the cilium, a centriole-associated function. The cilium is a cell surface projection found in many vertebrate cells required to transduce signals impor…
AHNAK	mouse	Neuroblast differentiation-associated protein AHNAK; May be required for neuronal cell differentiation; PDZ domain containing
AKT1S1	mouse	Proline-rich AKT1 substrate 1; Subunit of mTORC1, which regulates cell growth and survival in response to nutrient and hormonal signals. mTORC1 is activated in response to growth factors or amino acids. Growth factor-stimulated mTORC1 activation involves a AKT1-mediated phosphorylation of TSC1-TSC2, which leads to the activation of the RHEB GTPase that potently activates the protein kinase activi…
ASNSD1	mouse	Asparagine synthetase domain containing 1
CD244	mouse	Natural killer cell receptor 2B4; Heterophilic receptor of the signaling lymphocytic activation molecule (SLAM) family; its ligand is CD48. SLAM receptors triggered by homo- or heterotypic cell-cell interactions are modulating the activation and differentiation of a wide variety of immune cells and thus are involved in the regulation and interconnection of both innate and adaptive immune response…
DTWD2	mouse	DTW domain containing 2
FGB	mouse	Fibrinogen beta chain; Cleaved by the protease thrombin to yield monomers which, together with fibrinogen alpha (FGA) and fibrinogen gamma (FGG), polymerize to form an insoluble fibrin matrix. Fibrin has a major function in hemostasis as one of the primary components of blood clots. In addition, functions during the early stages of wound repair to stabilize the lesion and guide cell migration dur…
KRT78	mouse	Keratin, type II cytoskeletal 78; Keratins, type II
MEPE	mouse	Matrix extracellular phosphoglycoprotein; Promotes renal phosphate excretion and modulates mineralization; SIBLING family
MID1	mouse	E3 ubiquitin-protein ligase Midline-1; Has E3 ubiquitin ligase activity towards IGBP1, promoting its monoubiquitination, which results in deprotection of the catalytic subunit of protein phosphatase PP2A, and its subsequent degradation by polyubiquitination; Belongs to the TRIM/RBCC family
MROH2A	mouse	Maestro heat like repeat family member 2A
MUC4	mouse	Mucin-4; May play a role in tumor progression. Ability to promote tumor growth may be mainly due to repression of apoptosis as opposed to proliferation. Has anti-adhesive properties. Seems to alter cellular behavior through both anti-adhesive effects on cell-cell and cell-extracellular matrix interactions and in its ability to act as an intramembrane ligand for ERBB2. Plays an important role in c…
NEFH	mouse	Neurofilament heavy polypeptide; Neurofilaments usually contain three intermediate filament proteins: L, M, and H which are involved in the maintenance of neuronal caliber. NF-H has an important function in mature axons that is not subserved by the two smaller NF proteins
NOP2	mouse	Probable 28S rRNA (cytosine(4447)-C(5))-methyltransferase; Involved in ribosomal large subunit assembly. S-adenosyl-L-methionine-dependent methyltransferase that specifically methylates the C(5) position of cytosine 4447 in 28S rRNA (Probable). May play a role in the regulation of the cell cycle and the increased nucleolar activity that is associated with the cell proliferation (Probable); Belong…
PIP	mouse	Prolactin induced protein; Belongs to the PIP family
PRG4	mouse	Proteoglycan 4; Plays a role in boundary lubrication within articulating joints. Prevents protein deposition onto cartilage from synovial fluid by controlling adhesion-dependent synovial growth and inhibiting the adhesion of synovial cells to the cartilage surface
VPS52	mouse	Vacuolar protein sorting-associated protein 52 homolog; Acts as component of the GARP complex that is involved in retrograde transport from early and late endosomes to the trans-Golgi network (TGN). The GARP complex is required for the maintenance of the cycling of mannose 6-phosphate receptors between the TGN and endosomes, this cycling is necessary for proper lysosomal sorting of acid hydrolase…
WBP11	mouse	WW domain-binding protein 11; Activates pre-mRNA splicing. May inhibit PP1 phosphatase activity; Protein phosphatase 1 regulatory subunits

### Sheet: Enrichment
Ape cluster Enrichment
Biological Process (GO)
#term ID	term description	observed gene count	background gene count	false discovery rate	matching proteins in your network (labels)
GO:0005262	calcium channel activity	3	114	0.0303	CACNA1H,PC1L2,PKD1
GO:0016417	S-acyltransferase activity	2	29	0.0303	FASN,ZDHHC8
Cellular Component (GO)
#term ID	term description	observed gene count	background gene count	false discovery rate	matching proteins in your network (labels)
GO:0043034	costamere	2	19	0.0325	AHNAK2,PLEC
GO:0032391	photoreceptor connecting cilium	2	31	0.0405	RP1L1,SPTBN5
GO:0044441	ciliary part	4	421	0.0423	HYDIN,PKD1,RP1L1,SPTBN5
Dog cluster Enrichment
Biological Process (GO)
#term ID	term description	observed gene count	background gene count	false discovery rate	matching proteins in your network (labels)
GO:0032452	histone demethylase activity	2	27	0.0262	KDM5C,KDM6A
Mouse cluster Enrichment
Biological Process (GO)
#term ID	term description	observed gene count	background gene count	false discovery rate	matching proteins in your network (labels)
GO:0005198	structural molecule activity	6	679	0.003	AHNAK,FGB,KRT78,MEPE,MUC4,NEFH
All genes Enrichment
Biological Process (GO)
#term ID	term description	observed gene count	background gene count	false discovery rate	matching proteins in your network (labels)
GO:0043034	costamere	3	19	0.0076	AHNAK,AHNAK2,PLEC
UniProt Keywords
#term ID	term description	observed gene count	background gene count	false discovery rate	matching proteins in your network (labels)
KW-9995	Disease	24	3799	0.002	ADCY1,AP1S2,APOBR,ATN1,CACNA1H,DDX3X,DZIP1L,FGB,HYDIN,KANK1,KCNC1,KDM5C,KDM6A,MAP2K3,MAPKBP1,MID1,NEFH,OFD1,PKD1,PLEC,RP1L1,UBA1,USP9X,VANGL1
KW-0597	Phosphoprotein	36	8066	0.0036	ADCY1,AHNAK,AHNAK2,AKT1S1,APOBR,ATN1,CD244,CDC27,CDK2,DDX3X,DTWD2,DZIP1L,FASN,HELZ2,KANK1,KCNC1,KDM5C,KDM6A,MAP2K3,MAPKBP1,MEPE,MID1,NEFH,NOP2,OFD1,PKD1,PLEC,PLIN4,PSMA4,PTPRZ1,UBA1,USP9X,VANGL1,VPS52,WBP11,ZDHHC8
KW-1186	Ciliopathy	4	144	0.0356	DZIP1L,HYDIN,OFD1,PKD1
KW-0025	Alternative splicing	38	10223	0.0498	AHNAK,AHNAK2,AKT1S1,AP1S2,APOBR,CACNA1H,CD244,CDC27,CDK2,DDX3X,DZIP1L,HELZ2,HYDIN,KCNC1,KDM5C,KRT78,LCN8,MAP2K3,MAPKBP1,MEPE,MID1,MROH1,MUC4,NEFH,NOP2,OFD1,PKD1,PLEC,PLIN4,PRG4,PSMA4,PTPRZ1,RP1L1,SBSN,USP9X,VANGL1,VPS52,ZDHHC8
KW-0225	Disease mutation	17	2951	0.0498	CACNA1H,DDX3X,DZIP1L,FGB,KCNC1,KDM5C,MAP2K3,MAPKBP1,MID1,NEFH,OFD1,PKD1,PLEC,RP1L1,UBA1,USP9X,VANGL1
KW-0677	Repeat	23	4751	0.0498	ADCY1,AHNAK,CACNA1H,CD244,CDC27,HELZ2,KANK1,KDM5C,KDM6A,MAPKBP1,MID1,MROH1,MROH2A,MUC4,NEFH,PKD1,PLEC,PLIN4,PRG4,PTPRZ1,RP1L1,SPTBN5,UBA1
