## Supplementary material for "Long-term molecular evolutionary rate determines intraspecific genetic diversity": Figure 2

### Sheet: human FDR 0.01
	t value	p value	DiseaseType
Influenza	-5.62094	3.75748e-08	Infectious disease
Immune thrombocytopenic purpura	-5.47751	2.41282e-07	Immune diseases
Graft-vs-Host Disease	-5.31923	3.69105e-07	Immune diseases
Pneumonia	-5.16743	4.01323e-07	Infectious disease
Chronic Lymphocytic Leukemia	-4.98686	7.61925e-07	Lymphoma and leukemia
Virus Diseases	-4.94611	9.90357e-07	Infectious disease
Multiple Myeloma	-4.7377	2.51369e-06	Lymphoma and leukemia
Lymphopenia	-4.90981	3.28824e-06	Lymphoma and leukemia
Thrombocytopenia due to platelet alloimmunization	-5.46377	3.93426e-06	Immune diseases
Infection	-4.67188	4.27987e-06	Infectious disease
Autoimmune thrombocytopenia	-5.06328	4.61483e-06	Immune diseases
Lymphoma, T-Cell, Cutaneous	-4.68047	5.63175e-06	Lymphoma and leukemia
Hematologic Neoplasms	-4.5266	7.87583e-06	Lymphoma and leukemia
B-Cell Lymphomas	-4.50489	8.19768e-06	Lymphoma and leukemia
Substance-Related Disorders	4.6938	9.31884e-06	Mental or Behavioral Dysfunction
Substance Dependence	4.65932	9.61039e-06	Mental or Behavioral Dysfunction
Organic Mental Disorders, Substance-Induced	4.69813	9.74669e-06	Mental or Behavioral Dysfunction
Prescription Drug Abuse	4.69813	9.74669e-06	Mental or Behavioral Dysfunction
Psoriasis	-4.39403	1.35578e-05	Immune diseases
Hepatitis B, Chronic	-4.50698	1.38347e-05	Infectious disease

### Sheet: human FDR0.1
	t value	p value
Influenza	-5.62094	3.75748e-08	Infectious disease
Immune thrombocytopenic purpura	-5.47751	2.41282e-07	Immune diseases
Graft-vs-Host Disease	-5.31923	3.69105e-07	Immune diseases
Pneumonia	-5.16743	4.01323e-07	Infectious disease
Chronic Lymphocytic Leukemia	-4.98686	7.61925e-07	Lymphoma and leukemia
Virus Diseases	-4.94611	9.90357e-07	Infectious disease
Multiple Myeloma	-4.7377	2.51369e-06	Lymphoma and leukemia
Lymphopenia	-4.90981	3.28824e-06	Lymphoma and leukemia
Thrombocytopenia due to platelet alloimmunization	-5.46377	3.93426e-06	Immune diseases
Infection	-4.67188	4.27987e-06	Infectious disease
Autoimmune thrombocytopenia	-5.06328	4.61483e-06	Immune diseases
Lymphoma, T-Cell, Cutaneous	-4.68047	5.63175e-06	Lymphoma and leukemia
Hematologic Neoplasms	-4.5266	7.87583e-06	Lymphoma and leukemia
B-Cell Lymphomas	-4.50489	8.19768e-06	Lymphoma and leukemia
Substance-Related Disorders	4.6938	9.31884e-06	Mental or Behavioral Dysfunction
Substance Dependence	4.65932	9.61039e-06	Mental or Behavioral Dysfunction
Organic Mental Disorders, Substance-Induced	4.69813	9.74669e-06	Mental or Behavioral Dysfunction
Prescription Drug Abuse	4.69813	9.74669e-06	Mental or Behavioral Dysfunction
Lymphoma	-4.37649	1.34328e-05	Lymphoma and leukemia
Psoriasis	-4.39403	1.35578e-05	Immune diseases
Hepatitis B, Chronic	-4.50698	1.38347e-05	Infectious disease
IMMUNE SUPPRESSION	-4.64897	1.58445e-05	Immune diseases
Drug Use Disorders	4.5445	1.72578e-05	Mental or Behavioral Dysfunction
Lupus Erythematosus, Systemic	-4.1979	3.03731e-05	Immune diseases
Peritonitis	-4.40694	3.04332e-05	Infectious disease
Colitis	-4.18299	3.46413e-05	Gastrointestinal diseases
Neurodevelopmental Disorders	-4.21224	4.10419e-05	Mental or Behavioral Dysfunction
Inflammatory dermatosis	-4.25602	4.36737e-05	Skin diseases
Encephalitis, St. Louis	-4.23861	5.58015e-05	Infectious disease
Adult T-Cell Lymphoma/Leukemia	-4.04693	6.40162e-05	Infectious disease
Myocarditis	-4.17434	7.19324e-05	Cardiovascular diseases
Thymoma	-4.0197	9.14481e-05	Cancer diseases
Crohn Disease	-3.89797	0.00010796
Deep Vein Thrombosis	-4.06944	0.000111995
Trisomy	-3.96439	0.000114167
MUSCULAR DYSTROPHY, LIMB-GIRDLE, TYPE 2B	8.76482	0.000122189
Paraplegia	-4.91328	0.000131431
Dermatitis	-3.93381	0.00013402
Hypothalamic-pituitary-adrenal axis dysfunction	-83.1679	0.000144542
Substance Use Disorders	3.919	0.000157077	Mental or Behavioral Dysfunction
Allergic asthma	-3.88479	0.000166921
Drug habituation	3.90397	0.00016749
Hepatitis C	-3.77948	0.00017521	Infectious disease
Lupus Vulgaris	-3.82259	0.000175363
Myeloid Leukemia, Chronic	-3.75793	0.000187861
Lymphoma, Follicular	-3.77982	0.000198083
Periodontitis, Juvenile	-3.92464	0.000207405
Dengue Fever	-3.82291	0.000217191	Infectious disease
Periodontal Diseases	-3.83305	0.000221337
Sezary Syndrome	-3.82174	0.000224869
Bacterial Infections	-3.75225	0.000233715
Nasal Polyps	-3.74776	0.000260793
Lupus Erythematosus	-3.71017	0.000261544
Acute lymphocytic leukemia	-3.66629	0.000267205
Epstein-Barr Virus Infections	-3.72353	0.000271283
Autoimmune arthritis	-3.97343	0.000272812
Substance abuse problem	3.75869	0.000273089
Fanconi Anemia	-3.68833	0.000282799
Autoimmune Diseases	-3.63383	0.000299706
Lupus Erythematosus, Discoid	-3.66511	0.000308719
Brucellosis	-4.15046	0.000315475	Infectious disease
Malignant neoplasm of fallopian tube	-6.49629	0.000335302
Rheumatoid Arthritis	-3.58646	0.000348352
Tumor Immunity	-3.7292	0.000354802
Pathological accumulation of air in tissues	-4.45566	0.000398483
Eczema	-3.58119	0.000400292
Rapidly progressive	3.99637	0.000404026
Rapidly progressive disorder	3.99637	0.000404026
Generalized tonic seizures	-5.74339	0.000432262
Gastrointestinal Carcinoid Tumor	-3.57857	0.000460671

### Sheet: chimpanzee FDR0.01
	t value	p value	DiseaseType
Calcification of coronary artery	6.81113	6.92523e-11	Cardiovascular diseases
Glaucoma	6.74574	8.81457e-11	Eye diseases
Retinal pigment epithelial abnormality	5.97941	1.94435e-08	Eye diseases
Abnormality of retinal pigmentation	5.97941	1.94435e-08	Eye diseases
Substance Dependence	5.87777	5.2778e-08	Mental or Behavioral Dysfunction
Substance Use Disorders	5.8138	6.39746e-08	Mental or Behavioral Dysfunction
Liver Cirrhosis, Experimental	5.38242	1.05555e-07	Liver diseases
Narcolepsy	5.52943	1.11595e-07	Mental or Behavioral Dysfunction
Retinal Dystrophies	5.34312	3.85104e-07	Eye diseases
Organic Mental Disorders, Substance-Induced	5.28607	9.16507e-07	Mental or Behavioral Dysfunction
Prescription Drug Abuse	5.28607	9.16507e-07	Mental or Behavioral Dysfunction
Malignant neoplasm of breast	4.87073	1.16108e-06	Carcinoma
Alcoholic Intoxication, Chronic	4.89019	1.58261e-06	Mental or Behavioral Dysfunction
Asthma	4.81965	1.69598e-06	Immune diseases
Blindness	4.86606	3.14794e-06	Eye diseases
Drug Use Disorders	4.97397	3.17075e-06	Mental or Behavioral Dysfunction
Autosomal recessive retinitis pigmentosa	5.37614	3.79949e-06	Eye diseases
Substance abuse problem	4.85806	3.88183e-06	Mental or Behavioral Dysfunction
Substance-Related Disorders	4.86678	4.67997e-06	Mental or Behavioral Dysfunction
Reduced visual acuity	4.86056	5.21894e-06	Eye diseases
Blindness, Legal	4.73186	5.79468e-06	Eye diseases
Drug Dependence	4.64601	8.08605e-06	Mental or Behavioral Dysfunction
Atypical scarring of skin	4.7256	1.14825e-05	Skin Disease

### Sheet: gorilla FDR0.01
	t value	p value	DiseaseType
Malignant neoplasm of breast	9.51104	3.39503e-21	Carcinoma
Breast Carcinoma	8.90362	8.59904e-19	Carcinoma
Neoplasm Metastasis	8.29583	1.69879e-16	Carcinoma
Colorectal Cancer	8.30226	1.72725e-16	Carcinoma
Bipolar Disorder	8.23275	1.14874e-15	Mental or Behavioral Dysfunction
Schizophrenia	7.59727	5.57418e-14	Mental or Behavioral Dysfunction
Prostate carcinoma	7.31337	3.66785e-13	Carcinoma
Central neuroblastoma	7.0127	3.91408e-12	Carcinoma
Carcinogenesis	6.94992	4.53169e-12	Carcinoma
Malignant neoplasm of prostate	6.95756	4.53608e-12	Carcinoma
Neuroblastoma	6.82928	1.34182e-11	Carcinoma
Alzheimer's Disease	6.74129	2.27474e-11	Mental or Behavioral Dysfunction
melanoma	6.70324	2.76567e-11	Carcinoma
Liver carcinoma	6.54901	7.07528e-11	Carcinoma
Intellectual Disability	6.50769	9.63672e-11	Mental or Behavioral Dysfunction
Obesity	6.47952	1.28136e-10	Metabolic diseases
Mammary Neoplasms	6.45146	1.43877e-10	Carcinoma
Narcolepsy	6.68532	2.79658e-10	Mental or Behavioral Dysfunction
Tumor Progression	6.33209	3.21964e-10	Carcinoma
Colorectal Carcinoma	6.26053	4.68119e-10	Carcinoma
Ovarian Carcinoma	6.19332	7.59132e-10	Carcinoma
Hypertensive disease	6.11711	1.40818e-09	Cardiovascular diseases
Malignant neoplasm of ovary	6.06591	1.68642e-09	Carcinoma
Diabetes Mellitus, Non-Insulin-Dependent	6.04939	1.97773e-09	Metabolic diseases
Liver Cirrhosis, Experimental	6.04779	2.58359e-09	Liver diseases
Glaucoma	6.03619	5.03176e-09	Eye diseases
Pancreatic carcinoma	5.80231	8.21505e-09	Carcinoma
Glioma	5.61418	2.33657e-08	Sarcoma
Malignant neoplasm of pancreas	5.61101	2.46181e-08	Carcinoma
Malignant neoplasm of lung	5.58972	2.64946e-08	Carcinoma
Stomach Carcinoma	5.57299	2.94586e-08	Carcinoma
Mental Depression	5.5157	6.00013e-08	Mental or Behavioral Dysfunction
Epilepsy	5.43377	7.08208e-08	Neuronal diseases
Non-Small Cell Lung Carcinoma	5.40865	7.39974e-08	Carcinoma
Malignant neoplasm of stomach	5.27311	1.52517e-07	Carcinoma
Retinal Dystrophies	5.48813	1.98291e-07	Eye diseases
Adenocarcinoma of lung (disorder)	5.09492	4.33029e-07	Carcinoma
Secondary malignant neoplasm of lymph node	4.93742	9.48767e-07	Carcinoma
Carcinoma of lung	4.91415	9.77923e-07	Carcinoma
Body Height	5.00693	1.12967e-06	Body Height
Depressive disorder	4.89592	1.29046e-06	Mental or Behavioral Dysfunction
Primary malignant neoplasm of lung	4.85911	1.29769e-06	Carcinoma
Amyotrophic Lateral Sclerosis	4.89594	1.3195e-06	Neuronal diseases
Lens Opacities	4.91561	1.54697e-06	Eye diseases
Glioblastoma	4.81326	1.64872e-06	Carcinoma
Calcification of coronary artery	4.90679	1.6523e-06	Cardiovascular diseases
Seizures	4.80495	1.8018e-06	Neuronal diseases
Alcoholic Intoxication, Chronic	4.85174	1.89748e-06	Mental or Behavioral Dysfunction
Retinitis Pigmentosa	4.79097	2.57744e-06	Eye diseases
Cataract	4.75612	2.76415e-06	Eye diseases
Squamous cell carcinoma	4.70264	2.84545e-06	Carcinoma
Nystagmus	4.73559	3.06e-06	Eye diseases
Retinal pigment epithelial abnormality	4.82095	3.84445e-06	Eye diseases
Abnormality of retinal pigmentation	4.82095	3.84445e-06	Eye diseases
Diabetes Mellitus	4.64046	3.92184e-06	Metabolic diseases
Substance Use Disorders	4.80772	5.01518e-06	Mental or Behavioral Dysfunction
Night Blindness	4.7985	5.42261e-06	Eye diseases
Colon Carcinoma	4.54606	5.91453e-06	Carcinoma
Age related macular degeneration	4.5316	8.75067e-06	Eye diseases
Drug abuse	4.50075	1.2784e-05	Mental or Behavioral Dysfunction
Pituitary Neoplasms	4.45377	1.38595e-05	Carcinoma
Bladder Neoplasm	4.3676	1.41292e-05	Carcinoma
Drug Dependence	4.50945	1.4197e-05	Mental or Behavioral Dysfunction
Autosomal recessive retinitis pigmentosa	4.93884	1.51876e-05	Eye diseases
Malignant tumor of colon	4.33659	1.55082e-05	Carcinoma
ovarian neoplasm	4.29279	2.02218e-05	Carcinoma
Difficulties with night vision	4.46099	2.1978e-05	Eye diseases
Retinal Diseases	4.31288	2.26182e-05	Eye diseases
Medulloblastoma	4.27675	2.33101e-05	Carcinoma
Degenerative polyarthritis	4.25786	2.34515e-05	Bone diseases
Parkinson Disease	4.25019	2.40071e-05	Genetic disease
Glaucoma, Primary Open Angle	4.40386	2.6282e-05	Eye diseases
Diabetes Mellitus, Insulin-Dependent	4.21721	2.84418e-05	Metabolic diseases
Electroretinogram abnormal	4.36246	2.87381e-05	Eye diseases
Hereditary retinal dystrophy	4.85378	3.03822e-05	Eye diseases
Adult Lymphoma	-4.67282	3.0572e-05	Lymphoma and leukemia
Childhood Lymphoma	-4.65702	3.08621e-05	Lymphoma and leukemia
Prostatic Neoplasms	4.17745	3.17013e-05	Carcinoma
Hyperinsulinism	4.19718	3.60448e-05	Metabolic diseases
Myxoid cyst	4.23226	4.0702e-05	-
Carcinoma of bladder	4.12302	4.13148e-05	Carcinoma
Congenital cataract	4.35067	4.22345e-05	Eye diseases
Substance Dependence	4.24133	4.897e-05	Mental or Behavioral Dysfunction
Retinoblastoma	4.10035	4.99628e-05	Carcinoma, Eye diseases
Squamous cell carcinoma of esophagus	4.07997	5.04259e-05	Carcinoma
Diabetes	4.05788	5.39701e-05	Metabolic diseases

### Sheet: mouse FDR0.01
	t value	p value	DiseaseType
Malignant neoplasm of breast	6.75212	1.69871e-11	Carcinoma
Breast Carcinoma	6.58374	5.2904e-11	Carcinoma
Colorectal Cancer	6.07655	1.43495e-09	Carcinoma
Carcinogenesis	5.72199	1.16471e-08	Carcinoma
Colorectal Carcinoma	5.65177	1.8156e-08	Carcinoma
Malignant neoplasm of lung	5.42476	6.64885e-08	Carcinoma
Liver carcinoma	5.30645	1.22137e-07	Carcinoma
Decreased platelet count	5.58822	1.30468e-07	Blood diseases
Prostate carcinoma	5.28377	1.3944e-07	Carcinoma
Rheumatoid Arthritis	5.26056	1.69287e-07
Carcinoma of lung	5.22885	1.91775e-07	Carcinoma
Liver Cirrhosis, Experimental	5.20921	2.61084e-07	Liver diseases
Thrombocytopenia	5.21596	3.69006e-07
Primary malignant neoplasm of lung	5.02836	5.51767e-07
Neoplasm Metastasis	5.01294	5.71592e-07
Tumor Progression	4.99958	6.44639e-07
Pancreatic carcinoma	4.99908	6.55055e-07
Ovarian Carcinoma	4.94969	8.27193e-07
Malignant neoplasm of prostate	4.90149	1.01976e-06
Degenerative polyarthritis	4.78888	2.04728e-06
Cirrhosis	4.65752	4.74906e-06
Systemic Scleroderma	4.64035	4.84789e-06
Malignant neoplasm of pancreas	4.55385	5.76789e-06
Coronary Artery Disease	4.5672	5.871e-06
Mammary Neoplasms	4.53179	6.25455e-06
Obesity	4.44403	9.5429e-06
Aplasia/Hypoplasia of the iris	6.87848	1.12103e-05
Adenocarcinoma	4.34402	1.5153e-05
Lung Neoplasms	4.31914	1.75398e-05
Coronary Arteriosclerosis	4.29618	2.07504e-05
Malignant neoplasm of ovary	4.24808	2.29876e-05

### Sheet: dog wolf FDR0.01
	t value	p value
Liver carcinoma	9.24209	5.20673e-20
Malignant neoplasm of breast	9.0355	2.63819e-19
Breast Carcinoma	8.39395	6.79491e-17
Malignant neoplasm of lung	8.16616	6.18726e-16
Colorectal Cancer	8.07175	1.10942e-15
Neoplasm Metastasis	7.86426	5.36889e-15
Carcinogenesis	7.82428	7.18413e-15
Schizophrenia	7.65846	3.53581e-14
Rheumatoid Arthritis	7.55018	8.4413e-14
Primary malignant neoplasm of lung	7.46277	1.40056e-13
Carcinoma of lung	7.45735	1.40296e-13
Squamous cell carcinoma	7.30768	4.76074e-13
Colorectal Carcinoma	7.27468	4.96025e-13
Malignant neoplasm of stomach	7.28646	4.98569e-13
melanoma	7.24403	6.57827e-13
Malignant neoplasm of prostate	7.08202	1.89778e-12
Liver Cirrhosis, Experimental	7.13037	2.88957e-12
Hypertensive disease	6.98474	5.47265e-12
Prostate carcinoma	6.90508	6.59562e-12
Asthma	6.82145	1.68429e-11
Stomach Carcinoma	6.76021	1.94179e-11
Obesity	6.39042	2.26418e-10
Glioblastoma	6.37301	2.52293e-10
Alzheimer's Disease	6.30748	3.77759e-10
Diabetes Mellitus, Non-Insulin-Dependent	6.31603	3.85957e-10
Tumor Progression	6.25063	5.36621e-10
Glioma	6.16129	9.18049e-10
Endometriosis	6.1069	1.95019e-09
Non-Small Cell Lung Carcinoma	6.01589	2.25294e-09
Ovarian Carcinoma	6.00512	2.39444e-09
Malignant neoplasm of ovary	5.97808	2.86236e-09
Renal Cell Carcinoma	5.99156	2.95654e-09
Liver neoplasms	5.95184	3.75313e-09
Malignant tumor of colon	5.86774	5.50812e-09
Colon Carcinoma	5.85662	5.81935e-09
Epithelial ovarian cancer	5.76937	1.08443e-08
Neuroblastoma	5.72187	1.32404e-08
Adenocarcinoma	5.69686	1.52891e-08
Adenoma	5.55165	4.03723e-08
Mammary Neoplasms	5.40564	7.36836e-08
Degenerative polyarthritis	5.41048	8.63477e-08
Stomach Neoplasms	5.37908	1.06705e-07
Secondary malignant neoplasm of lymph node	5.35221	1.11167e-07
Astrocytoma	5.36214	1.23261e-07
Neoplasms	5.33744	1.23319e-07
Central neuroblastoma	5.31899	1.24604e-07
Malignant neoplasm of pancreas	5.25835	1.70129e-07
Cerebrovascular accident	5.26467	2.02247e-07
Pancreatic carcinoma	5.20153	2.29565e-07
Arteriosclerosis	5.15162	3.3034e-07
Multiple Myeloma	5.07431	4.73177e-07
leukemia	5.04809	5.07279e-07
Cervix carcinoma	5.02572	6.30659e-07
Lung diseases	5.08186	7.03449e-07
Atherosclerosis	4.97312	8.11292e-07
Lymphoma	4.93843	9.34048e-07
Coronary heart disease	4.95249	9.46695e-07
Undifferentiated carcinoma	5.06529	1.00431e-06
Malignant Neoplasms	4.88204	1.22342e-06
Osteosarcoma	4.87955	1.30271e-06
Seizures	4.8441	1.48762e-06
Squamous cell carcinoma of esophagus	4.82667	1.71822e-06
Myocardial Infarction	4.8246	1.72773e-06
Parkinson Disease	4.81761	1.75336e-06
Malignant neoplasm of liver	4.79645	2.07788e-06
Endometrial Carcinoma	4.78602	2.1712e-06
Pain	4.81773	2.19359e-06
Brain Neoplasms	4.7695	2.45209e-06
Coronary Arteriosclerosis	4.73211	2.86909e-06
Pancreatic Ductal Adenocarcinoma	4.7331	2.8813e-06
PARKINSON DISEASE 2, AUTOSOMAL RECESSIVE JUVENILE	5.04202	3.10581e-06
Glaucoma	4.75223	3.23066e-06
Congestive heart failure	4.69175	3.30996e-06
Inflammation	4.72861	3.56498e-06
Diabetes Mellitus	4.62131	4.29382e-06
Colonic Neoplasms	4.63911	4.36256e-06
Polycystic Ovary Syndrome	4.63102	5.05028e-06
Liver Cirrhosis	4.60981	5.15319e-06
Amyotrophic Lateral Sclerosis	4.57619	5.96979e-06
Lung Neoplasms	4.55364	6.05393e-06
FANCONI ANEMIA, COMPLEMENTATION GROUP A (disorder)	4.63457	6.49745e-06
Osteosarcoma of bone	4.4978	8.06163e-06
Epilepsy	4.46421	9.04226e-06
Renal carcinoma	4.47627	1.03251e-05
Tuberculosis	4.46514	1.05565e-05
Pulmonary Fibrosis	4.43635	1.27796e-05
Coronary Artery Disease	4.38499	1.34431e-05
Major Depressive Disorder	4.39698	1.43259e-05
Chronic Obstructive Airway Disease	4.37631	1.49371e-05
Kidney Failure, Acute	4.42892	1.50128e-05
Brain Ischemia	4.42453	1.58306e-05
Carcinomatosis	4.4676	1.69221e-05
Neurofibromatosis 1	4.42567	1.71878e-05
Meningioma	4.35962	1.75998e-05
Autoimmune Diseases	4.31879	1.79595e-05
Fibrosis, Liver	4.31396	2.06836e-05
Colorectal Neoplasms	4.26778	2.21491e-05
Diabetes Mellitus, Insulin-Dependent	4.26278	2.33506e-05
Cataract	4.24145	2.76463e-05
Heart failure	4.19863	3.09044e-05
Cardiomyopathies	4.20934	3.22071e-05
Bipolar Disorder	4.182	3.3215e-05
Ischemic stroke	4.22107	3.35544e-05
Diabetes	4.1689	3.36655e-05
Arthritis	4.18094	3.51628e-05
Endometrial adenocarcinoma	4.33557	3.71303e-05
Primary biliary cirrhosis	4.20261	3.78338e-05
Prostatic Neoplasms	4.13297	3.83985e-05
Sarcoidosis	4.2312	4.0728e-05
Malignant Head and Neck Neoplasm	4.15665	4.11714e-05
Bladder Neoplasm	4.10999	4.34436e-05
Hepatitis C	4.12146	4.37578e-05
Malignant neoplasm of esophagus	4.12552	4.38613e-05
Acute lymphocytic leukemia	4.10084	4.66514e-05
Glaucoma, Primary Open Angle	4.24737	4.78627e-05
Mesothelioma	4.12728	4.82872e-05
Malignant neoplasm of kidney	4.12416	4.83489e-05
Medullary carcinoma of thyroid	4.15033	5.30751e-05
Cerebral Infarction	4.10626	5.72236e-05
Sensorineural Hearing Loss (disorder)	4.07063	5.8074e-05
Cardiomyopathy, Familial Idiopathic	4.0761	5.97159e-05
Conventional (Clear Cell) Renal Cell Carcinoma	4.0488	6.05482e-05
Cardiomyopathy, Dilated	4.06493	6.08741e-05
Osteopenia	4.06841	6.39432e-05
Leukemia, Myelocytic, Acute	3.992	6.95552e-05
Carcinoma, Spindle-Cell	4.09122	7.26072e-05
Endometrioma	4.06262	7.46945e-05
Tumor Angiogenesis	3.99577	7.80651e-05
Metabolic Syndrome X	3.98032	8.16272e-05
Anemia	3.9827	8.21738e-05
