## Supplementary material for "Long-term molecular evolutionary rate determines intraspecific genetic diversity": Figure 3

### Sheet: TableS2_sigGene_type_sum_rev
Trait	DiseaseType	DiseaseType_Detail	DiseaseType_DisGeNET	DiseaseTypeMalaCard
Abnormality of retinal pigmentation	Eye_diseases	Eye_diseases	Finding	Genetic_diseases;Rare_diseases
Abnormality of the retinal vasculature	Eye_diseases	Eye_diseases	Anatomical Abnormality	Genetic_diseases;Rare_diseases
Adenocarcinoma	Cancer_diseases	Carcinoma	Neoplastic Process	Cance_diseases
Adenocarcinoma of lung (disorder)	Cancer_diseases	Carcinoma	Neoplastic Process	Cance_diseases
Adenoma	Cancer_diseases	Carcinoma	Neoplastic Process	Cance_diseases
Adult Lymphoma	Cancer_diseases	Lymphoma_and_leukemia	Neoplastic Process	Cance_diseases
Age related macular degeneration	Eye_diseases	Eye_diseases	Disease or Syndrome	Genetic_diseases;Rare_diseases
Alcoholic Intoxication, Chronic	Neuronal_and_Mental_diseases	Mental disorders	Mental or Behavioral Dysfunction	Mental_disease
Alzheimer's Disease	Neuronal_and_Mental_diseases	Neuronal_diseases	Disease or Syndrome	Genetic_diseases;Rare_diseases
Amyotrophic Lateral Sclerosis	Neuronal_and_Mental_diseases	Neuronal_diseases	Disease or Syndrome	Genetic_diseases;Rare_diseases
Aplasia/Hypoplasia of the iris	Eye_diseases	Eye_diseases	Anatomical Abnormality	Genetic_diseases
Arteriosclerosis	Genetic_diseases	Cardiovascular_diseases	Disease or Syndrome	Other
Arthritis	Other	Other	Disease or Syndrome	Other
Asthma	Immune_diseases	Immune_diseases	Disease or Syndrome	Genetic_diseases;Rare_diseases
Astrocytoma	Cancer_diseases	Carcinoma	Neoplastic Process	Cance_diseases
Atherosclerosis	Genetic_diseases	Cardiovascular_diseases	Disease or Syndrome	Other
Atypical scarring of skin	Immune_diseases	Immune_diseases	Pathologic Function	Other
Autoimmune Diseases	Immune_diseases	Immune_diseases	Disease or Syndrome	Genetic_diseases;Rare_diseases
Autoimmune thrombocytopenia	Immune_diseases	Immune_diseases	Disease or Syndrome	Other
Autosomal recessive retinitis pigmentosa	Eye_diseases	Eye_diseases	Congenital Abnormality	Genetic_diseases;Rare_diseases
B-Cell Lymphomas	Cancer_diseases	Lymphoma_and_leukemia	Neoplastic Process	Cance_diseases
Bipolar Disorder	Neuronal_and_Mental_diseases	Mental disorders	Mental or Behavioral Dysfunction	Mental_disease
Bladder Neoplasm	Cancer_diseases	Carcinoma	Neoplastic Process	Cance_diseases
Blindness	Eye_diseases	Eye_diseases	Finding	Other
Blindness, Legal	Eye_diseases	Eye_diseases	Disease or Syndrome	Genetic_diseases;Rare_diseases
Body Height	Other	Other	Organism Attribute	Other
Brain Ischemia	Genetic_diseases	Cardiovascular_diseases	Disease or Syndrome	Other
Brain Neoplasms	Cancer_diseases	Carcinoma	Neoplastic Process	Cance_diseases
Breast Carcinoma	Cancer_diseases	Carcinoma	Neoplastic Process	Cance_diseases
Calcification of coronary artery	Genetic_diseases	Cardiovascular_diseases	Pathologic Function	Genetic_diseases
Carcinogenesis	Cancer_diseases	Carcinoma	Neoplastic Process	Cance_diseases
Carcinoma of lung	Cancer_diseases	Carcinoma	Neoplastic Process	Cance_diseases
Carcinomatosis	Cancer_diseases	Carcinoma	Neoplastic Process	Cance_diseases
Cardiomyopathies	Genetic_diseases	Cardiovascular_diseases	Disease or Syndrome	Genetic_diseases;Rare_diseases
Cataract	Eye_diseases	Eye_diseases	Acquired Abnormality	Genetic_diseases;Rare_diseases
Central neuroblastoma	Cancer_diseases	Carcinoma	Neoplastic Process	Cance_diseases
Cerebrovascular accident	Genetic_diseases	Cardiovascular_diseases	Disease or Syndrome	Other
Cervix carcinoma	Cancer_diseases	Carcinoma	Neoplastic Process	Cance_diseases
Childhood Lymphoma	Cancer_diseases	Lymphoma_and_leukemia	Neoplastic Process	Cance_diseases
Chronic Lymphocytic Leukemia	Cancer_diseases	Lymphoma_and_leukemia	Neoplastic Process	Cance_diseases
Chronic Obstructive Airway Disease	Genetic_diseases	Liver_and_Lung_diseases	Disease or Syndrome	Other
Cirrhosis	Genetic_diseases	Liver_and_Lung_diseases	Disease or Syndrome	Other
Colitis	Infectious_disease	Infectious_disease	Disease or Syndrome	Infectious_disease
Colon Carcinoma	Cancer_diseases	Carcinoma	Neoplastic Process	Cance_diseases
Colonic Neoplasms	Cancer_diseases	Carcinoma	Neoplastic Process	Cance_diseases
Colorectal Cancer	Cancer_diseases	Carcinoma	Neoplastic Process	Cance_diseases
Colorectal Carcinoma	Cancer_diseases	Carcinoma	Neoplastic Process	Cance_diseases
Colorectal Neoplasms	Cancer_diseases	Carcinoma	Neoplastic Process	Cance_diseases
Congenital anomaly of testis	Other	Other	Congenital Abnormality	Genetic_diseases;Rare_diseases
Congestive heart failure	Genetic_diseases	Cardiovascular_diseases	Disease or Syndrome	Other
Coronary Arteriosclerosis	Genetic_diseases	Cardiovascular_diseases	Disease or Syndrome	Genetic_diseases
Coronary Artery Disease	Genetic_diseases	Cardiovascular_diseases	Disease or Syndrome	Genetic_diseases
Coronary heart disease	Genetic_diseases	Cardiovascular_diseases	Disease or Syndrome	Genetic_diseases
Decreased platelet count	Immune_diseases	Immune_diseases	Finding	Genetic_diseases
Degenerative polyarthritis	Other	Other	Disease or Syndrome	Other
Depressive disorder	Neuronal_and_Mental_diseases	Mental disorders	Mental or Behavioral Dysfunction	Mental_disease
Diabetes	Genetic_diseases	Metabolic_diseases	Disease or Syndrome	Genetic_diseases
Diabetes Mellitus	Genetic_diseases	Metabolic_diseases	Disease or Syndrome	Genetic_diseases
Diabetes Mellitus, Insulin-Dependent	Genetic_diseases	Metabolic_diseases	Disease or Syndrome	Genetic_diseases;Rare_diseases
Diabetes Mellitus, Non-Insulin-Dependent	Genetic_diseases	Metabolic_diseases	Disease or Syndrome	Genetic_diseases
Difficulties with night vision	Eye_diseases	Eye_diseases	Finding	Genetic_diseases;Rare_diseases
Drug abuse	Neuronal_and_Mental_diseases	Mental disorders	Mental or Behavioral Dysfunction	Mental_disease
Drug Dependence	Neuronal_and_Mental_diseases	Mental disorders	Mental or Behavioral Dysfunction	Mental_disease
Drug habituation	Neuronal_and_Mental_diseases	Mental disorders	Mental or Behavioral Dysfunction	Mental_disease
Drug Use Disorders	Neuronal_and_Mental_diseases	Mental disorders	Mental or Behavioral Dysfunction	Mental_disease
Electroretinogram abnormal	Eye_diseases	Eye_diseases	Finding	Other
Endometrial adenocarcinoma	Cancer_diseases	Carcinoma	Neoplastic Process	Cance_diseases
Endometrial Carcinoma	Cancer_diseases	Carcinoma	Neoplastic Process	Cance_diseases
Endometriosis	Other	Other	Disease or Syndrome	Other
Epilepsy	Neuronal_and_Mental_diseases	Neuronal_diseases	Disease or Syndrome	Genetic_diseases;Rare_diseases
Epithelial ovarian cancer	Cancer_diseases	Carcinoma	Neoplastic Process	Cance_diseases
FANCONI ANEMIA, COMPLEMENTATION GROUP A (disorder)	Immune_diseases	Immune_diseases	Disease or Syndrome	Genetic_diseases
Fibrosis, Liver	Genetic_diseases	Liver_and_Lung_diseases	Disease or Syndrome	Genetic_diseases
Gilles de la Tourette syndrome	Neuronal_and_Mental_diseases	Neuronal_diseases	Disease or Syndrome	Genetic_diseases;Rare_diseases
Glaucoma	Eye_diseases	Eye_diseases	Disease or Syndrome	Genetic_diseases;Rare_diseases
Glaucoma, Primary Open Angle	Eye_diseases	Eye_diseases	Disease or Syndrome	Genetic_diseases;Rare_diseases
Glioblastoma	Cancer_diseases	Carcinoma	Neoplastic Process	Cance_diseases
Glioma	Cancer_diseases	Carcinoma	Neoplastic Process	Cance_diseases
Graft-vs-Host Disease	Immune_diseases	Immune_diseases	Disease or Syndrome	Genetic_diseases
Heart failure	Genetic_diseases	Cardiovascular_diseases	Disease or Syndrome	Other
Hematologic Neoplasms	Cancer_diseases	Lymphoma_and_leukemia	Neoplastic Process	Cance_diseases
Hepatitis B, Chronic	Infectious_disease	Infectious_disease	Disease or Syndrome	Infectious_disease
Hereditary retinal dystrophy	Eye_diseases	Eye_diseases	Disease or Syndrome	Genetic_diseases
Hyperinsulinism	Genetic_diseases	Metabolic_diseases	Disease or Syndrome	Other
Hypertensive disease	Genetic_diseases	Cardiovascular_diseases	Disease or Syndrome	Other
IMMUNE SUPPRESSION	Immune_diseases	Immune_diseases	Disease or Syndrome	Genetic_diseases
Immune thrombocytopenic purpura	Immune_diseases	Immune_diseases	Disease or Syndrome	Other
Infection	Infectious_disease	Infectious_disease	Pathologic Function	Infectious_disease
Inflammation	Immune_diseases	Immune_diseases	Pathologic Function	Infectious_disease
Influenza	Infectious_disease	Infectious_disease	Disease or Syndrome	Infectious_disease
Intellectual Disability	Neuronal_and_Mental_diseases	Mental disorders	Mental or Behavioral Dysfunction	Mental_disease
Ischemic stroke	Genetic_diseases	Cardiovascular_diseases	Disease or Syndrome	Other
Kidney Failure, Acute	Other	Other	Disease or Syndrome	Other
Lens Opacities	Eye_diseases	Eye_diseases	Finding	Genetic_diseases;Rare_diseases
leukemia	Cancer_diseases	Lymphoma_and_leukemia	Neoplastic Process	Cance_diseases
Liver carcinoma	Cancer_diseases	Carcinoma	Neoplastic Process	Cance_diseases
Liver Cirrhosis	Genetic_diseases	Liver_and_Lung_diseases	Disease or Syndrome	Other
Liver Cirrhosis, Experimental	Genetic_diseases	Liver_and_Lung_diseases	Experimental Model of Disease	Other
Liver neoplasms	Cancer_diseases	Carcinoma	Neoplastic Process	Cance_diseases
Lobar Holoprosencephaly	Neuronal_and_Mental_diseases	Neuronal_diseases	Congenital Abnormality	Rare_diseases
Lung diseases	Genetic_diseases	Liver_and_Lung_diseases	Disease or Syndrome	Other
Lung Neoplasms	Cancer_diseases	Carcinoma	Neoplastic Process	Cance_diseases
Lupus Erythematosus, Systemic	Immune_diseases	Immune_diseases	Disease or Syndrome	Genetic_diseases;Rare_diseases
Lymphoma	Cancer_diseases	Lymphoma_and_leukemia	Neoplastic Process	Cance_diseases
Lymphoma, T-Cell, Cutaneous	Cancer_diseases	Lymphoma_and_leukemia	Neoplastic Process	Cance_diseases
Lymphopenia	Cancer_diseases	Lymphoma_and_leukemia	Disease or Syndrome	Other
Major Depressive Disorder	Neuronal_and_Mental_diseases	Mental disorders	Mental or Behavioral Dysfunction	Mental_disease
Malignant neoplasm of breast	Cancer_diseases	Carcinoma	Neoplastic Process	Cance_diseases
Malignant neoplasm of liver	Cancer_diseases	Carcinoma	Neoplastic Process	Cance_diseases
Malignant neoplasm of lung	Cancer_diseases	Carcinoma	Neoplastic Process	Cance_diseases
Malignant neoplasm of ovary	Cancer_diseases	Carcinoma	Neoplastic Process	Cance_diseases
Malignant neoplasm of pancreas	Cancer_diseases	Carcinoma	Neoplastic Process	Cance_diseases
Malignant neoplasm of prostate	Cancer_diseases	Carcinoma	Neoplastic Process	Cance_diseases
Malignant neoplasm of stomach	Cancer_diseases	Carcinoma	Neoplastic Process	Cance_diseases
Malignant Neoplasms	Cancer_diseases	Carcinoma	Neoplastic Process	Cance_diseases
Malignant tumor of colon	Cancer_diseases	Carcinoma	Neoplastic Process	Cance_diseases
Mammary Neoplasms	Cancer_diseases	Carcinoma	Neoplastic Process	Cance_diseases
Medulloblastoma	Cancer_diseases	Carcinoma	Neoplastic Process	Cance_diseases
melanoma	Cancer_diseases	Carcinoma	Neoplastic Process	Cance_diseases
Meningioma	Cancer_diseases	Carcinoma	Neoplastic Process	Cance_diseases
Mental Depression	Neuronal_and_Mental_diseases	Mental disorders	Mental or Behavioral Dysfunction	Mental_disease
Multiple Myeloma	Cancer_diseases	Lymphoma_and_leukemia	Neoplastic Process	Cance_diseases
Myocardial Infarction	Genetic_diseases	Cardiovascular_diseases	Disease or Syndrome	Other
Narcolepsy	Eye_diseases	Eye_diseases	Disease or Syndrome	Genetic_diseases;Rare_diseases
Neoplasm Metastasis	Cancer_diseases	Carcinoma	Neoplastic Process	Cance_diseases
Neoplasms	Cancer_diseases	Carcinoma	Neoplastic Process	Cance_diseases
Neuroblastoma	Cancer_diseases	Carcinoma	Neoplastic Process	Cance_diseases
Neurofibromatosis 1	Cancer_diseases	Carcinoma	Neoplastic Process	Cance_diseases
Night Blindness	Eye_diseases	Eye_diseases	Disease or Syndrome	Other
Non-Small Cell Lung Carcinoma	Cancer_diseases	Carcinoma	Neoplastic Process	Cance_diseases
Nystagmus	Eye_diseases	Eye_diseases	Disease or Syndrome	Genetic_diseases;Rare_diseases
Obesity	Genetic_diseases	Metabolic_diseases	Disease or Syndrome	Genetic_diseases
Organic Mental Disorders, Substance-Induced	Neuronal_and_Mental_diseases	Mental disorders	Mental or Behavioral Dysfunction	Mental_disease
Osteosarcoma	Cancer_diseases	Sarcoma	Neoplastic Process	Cance_diseases
Osteosarcoma of bone	Cancer_diseases	Sarcoma	Neoplastic Process	Cance_diseases
Ovarian Carcinoma	Cancer_diseases	Carcinoma	Neoplastic Process	Cance_diseases
ovarian neoplasm	Cancer_diseases	Carcinoma	Neoplastic Process	Cance_diseases
Pain	Other	Other	Sign or Symptom	Other
Pancreatic carcinoma	Cancer_diseases	Carcinoma	Neoplastic Process	Cance_diseases
Pancreatic Ductal Adenocarcinoma	Cancer_diseases	Carcinoma	Neoplastic Process	Cance_diseases
Parkinson Disease	Neuronal_and_Mental_diseases	Neuronal_diseases	Disease or Syndrome	Genetic_diseases;Rare_diseases
PARKINSON DISEASE 2, AUTOSOMAL RECESSIVE JUVENILE	Neuronal_and_Mental_diseases	Neuronal_diseases	Disease or Syndrome	Genetic_diseases;Rare_diseases
Peritonitis	Infectious_disease	Infectious_disease	Pathologic Function	Infectious_disease
Pituitary Neoplasms	Cancer_diseases	Carcinoma	Neoplastic Process	Cance_diseases
Pneumonia	Infectious_disease	Infectious_disease	Disease or Syndrome	Infectious_disease
Polycystic Ovary Syndrome	Other	Other	Disease or Syndrome	Other
Prescription Drug Abuse	Neuronal_and_Mental_diseases	Mental disorders	Finding	Mental_disease
Primary biliary cirrhosis	Genetic_diseases	Liver_and_Lung_diseases	Disease or Syndrome	Genetic_diseases;Rare_diseases
Primary malignant neoplasm of lung	Cancer_diseases	Carcinoma	Neoplastic Process	Cance_diseases
Progressive night blindness	Eye_diseases	Eye_diseases	Finding	Other
Prostate carcinoma	Cancer_diseases	Carcinoma	Neoplastic Process	Cance_diseases
Prostatic Neoplasms	Cancer_diseases	Carcinoma	Neoplastic Process	Cance_diseases
Psoriasis	Immune_diseases	Immune_diseases	Disease or Syndrome	Genetic_diseases;Rare_diseases
Pulmonary Fibrosis	Genetic_diseases	Liver_and_Lung_diseases	Disease or Syndrome	Genetic_diseases
Reduced visual acuity	Eye_diseases	Eye_diseases	Finding	Other
Renal carcinoma	Cancer_diseases	Carcinoma	Neoplastic Process	Cance_diseases
Renal Cell Carcinoma	Cancer_diseases	Carcinoma	Neoplastic Process	Cance_diseases
Retinal Diseases	Eye_diseases	Eye_diseases	Disease or Syndrome	Genetic_diseases
Retinal Dystrophies	Eye_diseases	Eye_diseases	Disease or Syndrome	Genetic_diseases;Rare_diseases
Retinal pigment epithelial abnormality	Eye_diseases	Eye_diseases	Finding	Genetic_diseases;Rare_diseases
Retinitis Pigmentosa	Eye_diseases	Eye_diseases	Disease or Syndrome	Genetic_diseases;Rare_diseases
Rheumatoid Arthritis	Immune_diseases	Immune_diseases	Disease or Syndrome	Genetic_diseases;Rare_diseases
Schizophrenia	Neuronal_and_Mental_diseases	Mental disorders	Mental or Behavioral Dysfunction	Mental_disease
Secondary malignant neoplasm of lymph node	Cancer_diseases	Carcinoma	Neoplastic Process	Cance_diseases
Seizures	Neuronal_and_Mental_diseases	Neuronal_diseases	Sign or Symptom	Genetic_diseases;Rare_diseases
Squamous cell carcinoma	Cancer_diseases	Carcinoma	Neoplastic Process	Cance_diseases
Squamous cell carcinoma of esophagus	Cancer_diseases	Carcinoma	Neoplastic Process	Cance_diseases
Stomach Carcinoma	Cancer_diseases	Carcinoma	Neoplastic Process	Cance_diseases
Stomach Neoplasms	Cancer_diseases	Carcinoma	Neoplastic Process	Cance_diseases
Substance abuse problem	Neuronal_and_Mental_diseases	Mental disorders	Mental or Behavioral Dysfunction	Mental_disease
Substance Dependence	Neuronal_and_Mental_diseases	Mental disorders	Mental or Behavioral Dysfunction	Mental_disease
Substance Use Disorders	Neuronal_and_Mental_diseases	Mental disorders	Mental or Behavioral Dysfunction	Mental_disease
Substance-Related Disorders	Neuronal_and_Mental_diseases	Mental disorders	Mental or Behavioral Dysfunction	Mental_disease
Systemic Scleroderma	Immune_diseases	Immune_diseases	Disease or Syndrome	Genetic_diseases;Rare_diseases
Thrombocytopenia	Immune_diseases	Immune_diseases	Disease or Syndrome	Genetic_diseases;Rare_diseases
Thrombocytopenia due to platelet alloimmunization	Immune_diseases	Immune_diseases	Disease or Syndrome	Genetic_diseases;Rare_diseases
Tuberculosis	Infectious_disease	Infectious_disease	Disease or Syndrome	Infectious_disease
Tumor Progression	Cancer_diseases	Carcinoma	Neoplastic Process	Cance_diseases
Undifferentiated carcinoma	Cancer_diseases	Carcinoma	Neoplastic Process	Cance_diseases
Virus Diseases	Infectious_disease	Infectious_disease	Disease or Syndrome	Infectious_disease
